# GEM-DeCan: Improved tumor immune microenvironment profiling through novel gene expression and DNA methylation signatures predicts immunotherapy response

**DOI:** 10.1101/2021.04.09.439207

**Authors:** Ting Xie, Jacobo Solórzano, Miguel Madrid-Mencía, Abdelmounim Essabbar, Julien Pernet, Mei-Shiue Kuo, Alexis Hucteau, Alexis Coullomb, Nina Verstraete, Olivier Delfour, Francisco Cruzalegui, Vera Pancaldi

## Abstract

Quantifying the proportion of the different cell types present in tumor biopsies remains a priority in cancer research. So far, a number of deconvolution methods have emerged for estimating cell composition using reference signatures, either based on gene expression or on DNA methylation from purified cells. These two deconvolution approaches could be complementary to each other, leading to even more performant signatures, in cases where both data types are available. However, the potential relationship between signatures based on gene expression and those based on DNA methylation remains underexplored.

Here we present five new deconvolution signature matrices, based RNAseq data or on DNA methylation, which can estimate the proportion of immune cells and cancer cells in a tumour sample. We test these signature matrices on available datasets for in-silico and in-vitro mixtures, peripheral blood, cancer samples from TCGA, and a single-cell melanoma dataset. Cell proportions estimates based on deconvolution performed using our signature matrices, implemented within the EpiDISH framework, show comparable or better correlation with FACS measurements of immune cell-type abundance and with various estimates of cancer sample purity and composition than existing methods.

Using publicly available data of 3D chromatin structure in haematopoietic cells, we expanded the list of genes to be included in the RNAseq signature matrices by considering the presence of methylated CpGs in gene promoters or in genomic regions which are in 3D contact with these promoters. Our expanded signature matrices have improved performance compared to our initial RNAseq signature matrix. Finally, we show the value of our signatures in predicting patient response to immune checkpoint inhibitors in three melanoma cancer cohorts, based on bulk tumour sample gene expression.

We also provide GEM-DeCan: a snakemake pipeline, able to run an analysis from raw sequencing data to deconvolution based on various gene expression signature matrices, both for bulk RNASeq and DNA methylation data.
