## Additional File 1 for "GEM-DeCan: Improved tumor immune microenvironment profiling through novel gene expression and DNA methylation signatures predicts immunotherapy response"

### Sheet: TableSA
Blueprint immune Bulk RNAseq data
GeneralType	CellType	MARKERS	Tissue	Release	Accession	Study	SampleID	Link
T cells CD4	CD4-positive, alpha-beta T cell	CD4+	venous blood	2016-08-31	EGAX00001232216	EGAD00001002348	S002EV11	http://dcc.blueprint-epigenome.eu/#/experiments/ERX607015
T cells CD4	CD4-positive, alpha-beta T cell	CD4+	venous blood	2016-09-01	EGAX00001232218	EGAD00001002348	S0041C11	http://dcc.blueprint-epigenome.eu/#/experiments/ERX607017
T cells CD4	CD4-positive, alpha-beta T cell	CD4+	venous blood	2016-09-02	EGAX00001232217	EGAD00001002348	S004M711	http://dcc.blueprint-epigenome.eu/#/experiments/ERX607016
T cells CD4	CD4-positive, alpha-beta T cell	CD4+	venous blood	2016-09-03	EGAX00001207660	EGAD00001002348	S007DD11	http://dcc.blueprint-epigenome.eu/#/experiments/ERX526603
T cells CD4	CD4-positive, alpha-beta T cell	CD4+	venous blood	2016-09-04	EGAX00001207658	EGAD00001002348	S007G711	http://dcc.blueprint-epigenome.eu/#/experiments/ERX526601
T cells CD4	CD4-positive, alpha-beta T cell	CD4+	venous blood	2016-09-05	EGAX00001207662	EGAD00001002348	S008H111	http://dcc.blueprint-epigenome.eu/#/experiments/ERX526605
T cells CD4	CD4-positive, alpha-beta T cell	CD4+	venous blood	2016-09-06	EGAX00001207666	EGAD00001002348	S009W411	http://dcc.blueprint-epigenome.eu/#/experiments/ERX526609
T cells CD4	central memory CD4-positive, alpha-beta T cell	CD3+ CD4+ CD45RA- CD62+	venous blood	2016-09-07	EGAX00001071824	EGAD00001002349	C001FRB3	http://dcc.blueprint-epigenome.eu/#/experiments/ERX161547
T cells CD4	central memory CD4-positive, alpha-beta T cell	CD3+ CD4+ CD45RA- CD62+	venous blood	2016-09-08	EGAX00001295971	EGAD00001002349	S014QS11	http://dcc.blueprint-epigenome.eu/#/experiments/ERX955605
T cells CD4	effector memory CD4-positive, alpha-beta T cell	CD3+ CD4+ CD45RA- CD62-	venous blood	2016-09-09	EGAX00001071826	EGAD00001002469	C001FRB4	http://dcc.blueprint-epigenome.eu/#/experiments/ERX161549
T cells CD4	effector memory CD4-positive, alpha-beta T cell	CD3+ CD4+ CD45RA- CD62-	venous blood	2016-09-10	EGAX00001295974	EGAD00001002469	S014QS12	http://dcc.blueprint-epigenome.eu/#/experiments/ERX955608
T cells CD8	central memory CD8-positive, alpha-beta T cell	CD3+ CD8+ CD62L+ CD45RA-	venous blood	2016-09-11	EGAX00001071829	EGAD00001002482	C001HNB2	http://dcc.blueprint-epigenome.eu/#/experiments/ERX161552
T cells CD8	effector memory CD8-positive, alpha-beta T cell	CD3+ CD8+ CD62L- CD45RA-	venous blood	2016-09-12	EGAX00001071828	EGAD00001002456	C001HNB3	http://dcc.blueprint-epigenome.eu/#/experiments/ERX161551
T cells CD8	effector memory CD8-positive, alpha-beta T cell	CD3+ CD8+ CD62L- CD45RA-	venous blood	2016-09-13	EGAX00001327121	EGAD00001002456	S014TM11	http://dcc.blueprint-epigenome.eu/#/experiments/ERX1123721
B cells	memory B cell	CD19+ CD27+ IgD+	venous blood	2016-08-16	EGAX00001071818	EGAD00001002347	C001NBB3	http://dcc.blueprint-epigenome.eu/#/experiments/ERX161541
B cells	naive B cell	CD19+/CD27-/IgD+	venous blood	2016-08-17	EGAX00001327150	EGAD00001002315	S019HQ11	http://dcc.blueprint-epigenome.eu/#/experiments/ERX1123750
B cells	naive B cell	CD19+/CD27-/IgD+	venous blood	2016-08-18	EGAX00001327146	EGAD00001002315	S019JM11	http://dcc.blueprint-epigenome.eu/#/experiments/ERX1123746
B cells	naive B cell	CD19+/CD27-/IgD+	venous blood	2016-08-19	EGAX00001327143	EGAD00001002315	S019KK11	http://dcc.blueprint-epigenome.eu/#/experiments/ERX1123743
B cells	CD38-negative naive B cell	CD19+ CD27- IgD+	venous blood	2016-08-20	EGAX00001071823	EGAD00001002438	C001NBB1	http://dcc.blueprint-epigenome.eu/#/experiments/ERX161546
Monocytes	CD14-positive, CD16-negative classical monocyte	CD14+ CD16-	venous blood	2016-08-10	EGAX00001070715	EGAD00001002308	C0010KB1	http://dcc.blueprint-epigenome.eu/#/datasets/EGAD00001002308
Monocytes	CD14-positive, CD16-negative classical monocyte	CD14+ CD16-	venous blood	2016-08-11	EGAX00001070718	EGAD00001002308	C0011IB1	http://dcc.blueprint-epigenome.eu/#/experiments/ERX157057
Monocytes	CD14-positive, CD16-negative classical monocyte	CD14+ CD16-	venous blood	2016-08-12	EGAX00001070721	EGAD00001002308	C001UYB4	http://dcc.blueprint-epigenome.eu/#/experiments/ERX157060
Monocytes	CD14-positive, CD16-negative classical monocyte	CD14+ CD16-	venous blood	2016-08-13	EGAX00001086973	EGAD00001002308	C004SQ12	http://dcc.blueprint-epigenome.eu/#/experiments/ERX205132
Neutrophils	mature neutrophil	CD66b+ CD16+	venous blood	2016-08-21	EGAX00001070720	EGAD00001002409	C000R7B4	http://dcc.blueprint-epigenome.eu/#/experiments/ERX157059
Neutrophils	mature neutrophil	CD66b+ CD16+	venous blood	2016-08-22	EGAX00001070716	EGAD00001002409	C000S5B4	http://dcc.blueprint-epigenome.eu/#/experiments/ERX157055
Neutrophils	mature neutrophil	CD66b+ CD16+	venous blood	2016-08-23	EGAX00001070713	EGAD00001002409	C0010KB4	http://dcc.blueprint-epigenome.eu/#/experiments/ERX157052
Neutrophils	mature neutrophil	CD66b+ CD16+	venous blood	2016-08-24	EGAX00001070719	EGAD00001002409	C0011IB5	http://dcc.blueprint-epigenome.eu/#/experiments/ERX157058
Neutrophils	mature neutrophil	CD66b+ CD16+	venous blood	2016-08-25	EGAX00001070722	EGAD00001002409	C001UYB1	http://dcc.blueprint-epigenome.eu/#/experiments/ERX157061
Neutrophils	mature neutrophil	CD66b+ CD16+	venous blood	2016-08-26	EGAX00001088529	EGAD00001002409	C12012RP	http://dcc.blueprint-epigenome.eu/#/experiments/ERX206831
Neutrophils	mature neutrophil	CD66b+ CD16+	venous blood	2016-08-27	EGAX00001244031	EGAD00001002409	S00FWHB1	http://dcc.blueprint-epigenome.eu/#/experiments/ERX641321
Neutrophils	mature neutrophil	CD66b+ CD16+	venous blood	2016-08-28	EGAX00001197210	EGAD00001002409	S00GRNH5	http://dcc.blueprint-epigenome.eu/#/experiments/ERX486167
Neutrophils	mature neutrophil	CD66b+ CD16+	venous blood	2016-08-29	EGAX00001244029	EGAD00001002409	S00K5EB1	http://dcc.blueprint-epigenome.eu/#/experiments/ERX641319
Neutrophils	mature neutrophil	CD66b+ CD16+	venous blood	2016-08-30	EGAX00001244032	EGAD00001002409	S00K7AB1	http://dcc.blueprint-epigenome.eu/#/experiments/ERX641322
NK cells	cytotoxic CD56-dim natural killer cell	CD3- CD56+ CD16dim	venous blood	2016-08-14	EGAX00001071822	EGAD00001002321	C001MDB1	http://dcc.blueprint-epigenome.eu/#/experiments/ERX161545
NK cells	cytotoxic CD56-dim natural killer cell	CD3- CD56+ CD16dim	venous blood	2016-08-15	EGAX00001071819	EGAD00001002321	C001R3B2	http://dcc.blueprint-epigenome.eu/#/experiments/ERX161542
macrophage	Macrophages M0	http://www.blueprint-epigenome.eu/index.cfm?p=7BF8A4B6-F4FE-861A-2AD57A08D63D0B58	venous blood	2016-08-06	EGAX00001133251	EGAD00001002507	C005VG11	http://dcc.blueprint-epigenome.eu/#/experiments/ERX326139
macrophage	Macrophages M0	http://www.blueprint-epigenome.eu/index.cfm?p=7BF8A4B6-F4FE-861A-2AD57A08D63D0B58	venous blood	2016-08-07	EGAX00001133255	EGAD00001002507	S001S712	http://dcc.blueprint-epigenome.eu/#/experiments/ERX326143
macrophage	Macrophages M0	http://www.blueprint-epigenome.eu/index.cfm?p=7BF8A4B6-F4FE-861A-2AD57A08D63D0B58	venous blood	2016-08-08	EGAX00001133256	EGAD00001002507	S0022I12	http://dcc.blueprint-epigenome.eu/#/experiments/ERX326144
macrophage	Macrophages M0	http://www.blueprint-epigenome.eu/index.cfm?p=7BF8A4B6-F4FE-861A-2AD57A08D63D0B58	venous blood	2016-08-09	EGAX00001133252	EGAD00001002507	S0039012	http://dcc.blueprint-epigenome.eu/#/experiments/ERX326140
inflammatory macrophage	Macrophages M1	http://www.blueprint-epigenome.eu/index.cfm?p=7BF8A4B6-F4FE-861A-2AD57A08D63D0B58	venous blood	2016-08-06	EGAX00001133253	EGAD00001002417	S001MJ12	http://dcc.blueprint-epigenome.eu/#/experiments/ERX326141
inflammatory macrophage	Macrophages M1	http://www.blueprint-epigenome.eu/index.cfm?p=7BF8A4B6-F4FE-861A-2AD57A08D63D0B59	venous blood	2016-08-07	EGAX00001133261	EGAD00001002417	S001S714	http://dcc.blueprint-epigenome.eu/#/experiments/ERX326149
inflammatory macrophage	Macrophages M1	http://www.blueprint-epigenome.eu/index.cfm?p=7BF8A4B6-F4FE-861A-2AD57A08D63D0B60	venous blood	2016-08-08	EGAX00001133260	EGAD00001002417	S0022I14	http://dcc.blueprint-epigenome.eu/#/experiments/ERX326148
inflammatory macrophage	Macrophages M1	http://www.blueprint-epigenome.eu/index.cfm?p=7BF8A4B6-F4FE-861A-2AD57A08D63D0B61	venous blood	2016-08-09	EGAX00001296232	EGAD00001002417	S00H6O12	http://dcc.blueprint-epigenome.eu/#/experiments/ERX957892
alternatively activated macrophage	Macrophages M2	http://www.blueprint-epigenome.eu/index.cfm?p=7BF8A4B6-F4FE-861A-2AD57A08D63D0B58	venous blood	2016-08-01	EGAX00001133258	EGAD00001002387	S0062212	http://dcc.blueprint-epigenome.eu/#/experiments/ERX326146
alternatively activated macrophage	Macrophages M2	http://www.blueprint-epigenome.eu/index.cfm?p=7BF8A4B6-F4FE-861A-2AD57A08D63D0B59	venous blood	2016-08-02	EGAX00001296229	EGAD00001002387	S006VI12	http://dcc.blueprint-epigenome.eu/#/experiments/ERX957889
alternatively activated macrophage	Macrophages M2	http://www.blueprint-epigenome.eu/index.cfm?p=7BF8A4B6-F4FE-861A-2AD57A08D63D0B60	venous blood	2016-08-03	EGAX00001232207	EGAD00001002387	S00BS412	http://dcc.blueprint-epigenome.eu/#/experiments/ERX607006
alternatively activated macrophage	Macrophages M2	http://www.blueprint-epigenome.eu/index.cfm?p=7BF8A4B6-F4FE-861A-2AD57A08D63D0B61	venous blood	2016-08-04	EGAX00001296233	EGAD00001002387	S00FTN11	http://dcc.blueprint-epigenome.eu/#/experiments/ERX957893
alternatively activated macrophage	Macrophages M2	http://www.blueprint-epigenome.eu/index.cfm?p=7BF8A4B6-F4FE-861A-2AD57A08D63D0B62	venous blood	2016-08-05	EGAX00001232220	EGAD00001002387	S00J8C11	http://dcc.blueprint-epigenome.eu/#/experiments/ERX607019

### Sheet: TableSB
Blueprint immune WGBS data
GeneralType	CellType	MARKERS	Tissue	Release	Accession	Study	SampleID	Link
T cells CD4	CD4-positive, alpha-beta T cell	CD4+	venous blood	2016-08-01	EGAX00001223317	EGAD00001002460	S007G756	http://dcc.blueprint-epigenome.eu/#/experiments/ERX593925
T cells CD4	CD4-positive, alpha-beta T cell	CD4+	venous blood	2016-08-01	EGAX00001208466	EGAD00001002460	S008H151	http://dcc.blueprint-epigenome.eu/#/experiments/ERX530510
T cells CD4	CD4-positive, alpha-beta T cell	CD4+	venous blood	2016-08-01	EGAX00001208465	EGAD00001002460	S007DD51	http://dcc.blueprint-epigenome.eu/#/experiments/ERX530509
T cells CD4	CD4-positive, alpha-beta T cell	CD4+	venous blood	2016-08-01	EGAX00001208467	EGAD00001002460	S009W451	http://dcc.blueprint-epigenome.eu/#/experiments/ERX530511
T cells CD4	central memory CD4-positive, alpha-beta T cell	CD3+ CD4+ CD45RA- CD62+	venous blood	2016-08-01	EGAX00001236261	EGAD00001002364	S006YC51	http://dcc.blueprint-epigenome.eu/#/experiments/ERX625129
T cells CD4	central memory CD4-positive, alpha-beta T cell	CD3+ CD4+ CD45RA- CD62+	venous blood	2016-08-01	EGAX00001345085	EGAD00001002364	S014QS55	http://dcc.blueprint-epigenome.eu/#/experiments/ERX1215135
T cells CD4	effector memory CD4-positive, alpha-beta T cell	CD3+ CD4+ CD45RA- CD62-	venous blood	2016-08-01	EGAX00001236256	EGAD00001002367	S001U352	http://dcc.blueprint-epigenome.eu/#/experiments/ERX625124
T cells CD4	effector memory CD4-positive, alpha-beta T cell	CD3+ CD4+ CD45RA- CD62-	venous blood	2016-08-01	EGAX00001345084	EGAD00001002367	S014QS51	http://dcc.blueprint-epigenome.eu/#/experiments/ERX1215134
T cells CD8	CD8-positive, alpha-beta T cell	CD3+ CD8+ CD45RA+	venous blood	2016-08-01	EGAX00001123391	EGAD00001002496	C00256A1bs	http://dcc.blueprint-epigenome.eu/#/experiments/ERX278853
T cells CD8	CD8-positive, alpha-beta T cell	CD3+ CD8+ CD45RA+	venous blood	2016-08-01	EGAX00001123395	EGAD00001002496	C003VO55	http://dcc.blueprint-epigenome.eu/#/experiments/ERX278857
T cells CD8	central memory CD8-positive, alpha-beta T cell	CD3+ CD8+ CD62L+ CD45RA-	venous blood	2016-08-01	EGAX00001195943	EGAD00001002486	C005UI52	http://dcc.blueprint-epigenome.eu/#/experiments/ERX480359
T cells CD8	central memory CD8-positive, alpha-beta T cell	CD3+ CD8+ CD62L+ CD45RA-	venous blood	2016-08-01	EGAX00001195942	EGAD00001002486	C003VO56	http://dcc.blueprint-epigenome.eu/#/experiments/ERX480358
T cells CD8	effector memory CD8-positive, alpha-beta T cell	CD3+ CD8+ CD62L- CD45RA-	venous blood	2016-08-01	EGAX00001345086	EGAD00001002383	S014WG51	http://dcc.blueprint-epigenome.eu/#/experiments/ERX1215136
T cells CD8	effector memory CD8-positive, alpha-beta T cell	CD3+ CD8+ CD62L- CD45RA-	venous blood	2016-08-01	EGAX00001123392	EGAD00001002383	C00256A3bs	http://dcc.blueprint-epigenome.eu/#/experiments/ERX278854
T cells CD8	effector memory CD8-positive, alpha-beta T cell, terminally differentiated	CD3+ CD8+ CD62L- CD45RA+	venous blood	2016-08-01	EGAX00001236258	EGAD00001002346	S002ND51	http://dcc.blueprint-epigenome.eu/#/experiments/ERX625126
T cells CD8	effector memory CD8-positive, alpha-beta T cell, terminally differentiated	CD3+ CD8+ CD62L- CD45RA+	venous blood	2016-08-01	EGAX00001345087	EGAD00001002346	S0164R51	http://dcc.blueprint-epigenome.eu/#/experiments/ERX1215137
B cells	CD38-negative naive B cell	CD19+ CD27- IgD+	venous blood	2016-08-01	EGAX00001195939	EGAD00001002520	S001JP51	http://dcc.blueprint-epigenome.eu/#/experiments/ERX480355
B cells	CD38-negative naive B cell	CD19+ CD27- IgD+	venous blood	2016-08-01	EGAX00001236268	EGAD00001002520	S00DM851	http://dcc.blueprint-epigenome.eu/#/experiments/ERX625136
B cells	class switched memory B cell	CD19+ CD27- IgD-	venous blood	2016-08-01	EGAX00001236259	EGAD00001002354	S004P151	http://dcc.blueprint-epigenome.eu/#/experiments/ERX625127
B cells	class switched memory B cell	CD19+ CD27- IgD-	venous blood	2016-08-01	EGAX00001195935	EGAD00001002354	C003JB51	http://dcc.blueprint-epigenome.eu/#/experiments/ERX480351
B cells	class switched memory B cell	CD19+ CD27- IgD-	venous blood	2016-08-01	EGAX00001273469	EGAD00001002354	csMBC NC11/41	http://dcc.blueprint-epigenome.eu/#/experiments/ERX715132
B cells	memory B cell	CD19+ CD27+ IgD+	venous blood	2016-08-01	EGAX00001195936	EGAD00001002416	C003N351	http://dcc.blueprint-epigenome.eu/#/experiments/ERX480352
B cells	memory B cell	CD19+ CD27+ IgD+	venous blood	2016-08-01	EGAX00001345088	EGAD00001002416	S017RE51	http://dcc.blueprint-epigenome.eu/#/experiments/ERX1215138
B cells	naive B cell	CD19+/CD27-/IgD+	venous blood	2016-08-01	EGAX00001273468	EGAD00001002361	NBC NC11/41	http://dcc.blueprint-epigenome.eu/#/experiments/ERX715131
B cells	naive B cell	CD19+/CD27-/IgD+	venous blood	2016-08-01	EGAX00001364661	EGAD00001002361	S01ECGA1	http://dcc.blueprint-epigenome.eu/#/experiments/ERX1299227
Monocytes	CD14-positive, CD16-negative classical monocyte	CD14+ CD16-	venous blood	2016-08-01	EGAX00001086968	EGAD00001002523	C0010KA2bs	http://dcc.blueprint-epigenome.eu/#/experiments/ERX204012
Monocytes	CD14-positive, CD16-negative classical monocyte	CD14+ CD16-	venous blood	2016-08-01	EGAX00001097774	EGAD00001002523	C004SQ51	http://dcc.blueprint-epigenome.eu/#/experiments/ERX242611
Monocytes	CD14-positive, CD16-negative classical monocyte	CD14+ CD16-	venous blood	2016-08-01	EGAX00001086967	EGAD00001002523	C000S5A1bs	http://dcc.blueprint-epigenome.eu/#/experiments/ERX204011
Monocytes	CD14-positive, CD16-negative classical monocyte	CD14+ CD16-	venous blood	2016-08-01	EGAX00001086970	EGAD00001002523	C001UYA3bs	http://dcc.blueprint-epigenome.eu/#/experiments/ERX204014
Neutrophils	mature neutrophil	CD66b+ CD16+	venous blood	2016-08-01	EGAX00001086969	EGAD00001002508	C000S5A2bs	http://dcc.blueprint-epigenome.eu/#/experiments/ERX204013
Neutrophils	mature neutrophil	CD66b+ CD16+	venous blood	2016-08-01	EGAX00001086971	EGAD00001002508	C0010KA1bs	http://dcc.blueprint-epigenome.eu/#/experiments/ERX204015
Neutrophils	mature neutrophil	CD66b+ CD16+	venous blood	2016-08-01	EGAX00001086972	EGAD00001002508	C0011IA3bs	http://dcc.blueprint-epigenome.eu/#/experiments/ERX204016
Neutrophils	mature neutrophil	CD66b+ CD16+	venous blood	2016-08-01	EGAX00001097776	EGAD00001002508	C001UYA1bs	http://dcc.blueprint-epigenome.eu/#/experiments/ERX242613
Neutrophils	mature neutrophil	CD66b+ CD16+	venous blood	2016-08-01	EGAX00001097773	EGAD00001002508	C004GD51	http://dcc.blueprint-epigenome.eu/#/experiments/ERX242610
Neutrophils	mature neutrophil	CD66b+ CD16+	venous blood	2016-08-01	EGAX00001340343	EGAD00001002508	S00FWHA1	http://dcc.blueprint-epigenome.eu/#/experiments/ERX1180338
Neutrophils	mature neutrophil	CD66b+ CD16+	venous blood	2016-08-01	EGAX00001290294	EGAD00001002508	S00K7AA1	http://dcc.blueprint-epigenome.eu/#/experiments/ERX931247
NK cells	cytotoxic CD56-dim natural killer cell	CD3- CD56+ CD16dim	venous blood	2016-08-01	EGAX00001195945	EGAD00001002403	C006G551	http://dcc.blueprint-epigenome.eu/#/experiments/ERX480361
NK cells	cytotoxic CD56-dim natural killer cell	CD3- CD56+ CD16dim	venous blood	2016-08-01	EGAX00001123393	EGAD00001002403	C002CTA1bs	http://dcc.blueprint-epigenome.eu/#/experiments/ERX278855
macrophage	Macrophages M0	http://www.blueprint-epigenome.eu/index.cfm?p=7BF8A4B6-F4FE-861A-2AD57A08D63D0B58	venous blood	2015-01-01	EGAX00001147725	EGAD00001001192	C005VG51	http://dcc.blueprint-epigenome.eu/#/experiments/ERX353591
macrophage	Macrophages M0	http://www.blueprint-epigenome.eu/index.cfm?p=7BF8A4B6-F4FE-861A-2AD57A08D63D0B58	venous blood	2015-01-01	EGAX00001147727	EGAD00001001192	S001S751	http://dcc.blueprint-epigenome.eu/#/experiments/ERX353593
macrophage	Macrophages M0	http://www.blueprint-epigenome.eu/index.cfm?p=7BF8A4B6-F4FE-861A-2AD57A08D63D0B58	venous blood	2015-01-01	EGAX00001147734	EGAD00001001192	S0022I51	http://dcc.blueprint-epigenome.eu/#/experiments/ERX353600
macrophage	Macrophages M0	http://www.blueprint-epigenome.eu/index.cfm?p=7BF8A4B6-F4FE-861A-2AD57A08D63D0B58	venous blood	2015-01-01	EGAX00001147731	EGAD00001001192	S0039051	http://dcc.blueprint-epigenome.eu/#/experiments/ERX353597
inflammatory macrophage	Macrophages M1	http://www.blueprint-epigenome.eu/index.cfm?p=7BF8A4B6-F4FE-861A-2AD57A08D63D0B58	venous blood	2016-08-01	EGAX00001147733	EGAD00001002429	S001MJ51	http://dcc.blueprint-epigenome.eu/#/experiments/ERX353599
inflammatory macrophage	Macrophages M1	http://www.blueprint-epigenome.eu/index.cfm?p=7BF8A4B6-F4FE-861A-2AD57A08D63D0B58	venous blood	2016-08-01	EGAX00001147728	EGAD00001002429	S001S753	http://dcc.blueprint-epigenome.eu/#/experiments/ERX353594
inflammatory macrophage	Macrophages M1	http://www.blueprint-epigenome.eu/index.cfm?p=7BF8A4B6-F4FE-861A-2AD57A08D63D0B58	venous blood	2016-08-01	EGAX00001147729	EGAD00001002429	S0022I53	http://dcc.blueprint-epigenome.eu/#/experiments/ERX353595
inflammatory macrophage	Macrophages M1	http://www.blueprint-epigenome.eu/index.cfm?p=7BF8A4B6-F4FE-861A-2AD57A08D63D0B58	venous blood	2016-08-01	EGAX00001236270	EGAD00001002429	S00H6O51	http://dcc.blueprint-epigenome.eu/#/experiments/ERX625138
alternatively activated macrophage	Macrophages M2	http://www.blueprint-epigenome.eu/index.cfm?p=7BF8A4B6-F4FE-861A-2AD57A08D63D0B58	venous blood	2016-08-01	EGAX00001147735	EGAD00001002305	S0062252	http://dcc.blueprint-epigenome.eu/#/experiments/ERX353601
alternatively activated macrophage	Macrophages M2	http://www.blueprint-epigenome.eu/index.cfm?p=7BF8A4B6-F4FE-861A-2AD57A08D63D0B58	venous blood	2016-08-01	EGAX00001208457	EGAD00001002305	S006VI53	http://dcc.blueprint-epigenome.eu/#/experiments/ERX530501
alternatively activated macrophage	Macrophages M2	http://www.blueprint-epigenome.eu/index.cfm?p=7BF8A4B6-F4FE-861A-2AD57A08D63D0B58	venous blood	2016-08-01	EGAX00001208459	EGAD00001002305	S00BS451	http://dcc.blueprint-epigenome.eu/#/experiments/ERX530503
alternatively activated macrophage	Macrophages M2	http://www.blueprint-epigenome.eu/index.cfm?p=7BF8A4B6-F4FE-861A-2AD57A08D63D0B58	venous blood	2016-08-01	EGAX00001236269	EGAD00001002305	S00FTN51	http://dcc.blueprint-epigenome.eu/#/experiments/ERX625137
regulatory T cell	Tregs	CD3+ CD4+ CD25+ CD127low	venous blood	2016-08-01	EGAX00001236257	EGAD00001002492	S001U353	http://dcc.blueprint-epigenome.eu/#/experiments/ERX625125
regulatory T cell	Tregs	CD3+ CD4+ CD25+ CD127low	venous blood	2016-08-01	EGAX00001343016	EGAD00001002492	S00XTP51	http://dcc.blueprint-epigenome.eu/#/experiments/ERX1201103

### Sheet: TableSC
Normal Cancer and Whole blood methylation data
SampleID	Cell type	Tissue	Accession	Link
GSM3683952	Whole blood	Whole blood	GSE128734	https://www.ncbi.nlm.nih.gov/geo/query/acc.cgi?acc=GSM3683952
GSM3683957	Whole blood	Whole blood	GSE128734	https://www.ncbi.nlm.nih.gov/geo/query/acc.cgi?acc=GSM3683957
GSM3683964	Whole blood	Whole blood	GSE128734	https://www.ncbi.nlm.nih.gov/geo/query/acc.cgi?acc=GSM3683964
GSM3683971	Whole blood	Whole blood	GSE128734	https://www.ncbi.nlm.nih.gov/geo/query/acc.cgi?acc=GSM3683971
GSM1279527	Normal	Lung	GSE52272	https://www.ncbi.nlm.nih.gov/geo/query/acc.cgi?acc=GSM1279527
GSM1546664	Normal	kidney	GSE63183	https://www.ncbi.nlm.nih.gov/geo/query/acc.cgi?acc=GSM1546664
GSM1546666	Normal	kidney	GSE63183	https://www.ncbi.nlm.nih.gov/geo/query/acc.cgi?acc=GSM1546666
GSM916049	Normal	liver	GSE17312	https://www.ncbi.nlm.nih.gov/geo/query/acc.cgi?acc=GSM916049
GSM1279519	Normal	Colon	GSE52272	https://www.ncbi.nlm.nih.gov/geo/query/acc.cgi?acc=GSM1279519
GSM2309190	Normal	prostate	GSE86832	https://www.ncbi.nlm.nih.gov/geo/query/acc.cgi?acc=GSM2309190
GSM2279674	Normal	prostate	GSE85609	https://www.ncbi.nlm.nih.gov/geo/query/acc.cgi?acc=GSM2279674
GSM2279675	Normal	prostate	GSE85609	https://www.ncbi.nlm.nih.gov/geo/query/acc.cgi?acc=GSM2279675
GSM2279676	Normal	prostate	GSE85609	https://www.ncbi.nlm.nih.gov/geo/query/acc.cgi?acc=GSM2279676
GSM2279677	Normal	prostate	GSE85609	https://www.ncbi.nlm.nih.gov/geo/query/acc.cgi?acc=GSM2279677
GSM916050	Normal	brain	GSE17312	https://www.ncbi.nlm.nih.gov/geo/query/acc.cgi?acc=GSM916050
GSM1279516	Normal	brain	GSE52272	https://www.ncbi.nlm.nih.gov/geo/query/acc.cgi?acc=GSM1279516
GSM983651	Normal	pancreas	GSE16256	https://www.ncbi.nlm.nih.gov/geo/query/acc.cgi?acc=GSM983651
GSM1010983	Normal	adipose	GSE16256	https://www.ncbi.nlm.nih.gov/geo/query/acc.cgi?acc=GSM1010983
GSM983649	Normal	Esophagus	GSE16256	https://www.ncbi.nlm.nih.gov/geo/query/acc.cgi?acc=GSM983649
GSM983646	Normal	small_intestine	GSE16257	https://www.ncbi.nlm.nih.gov/geo/query/acc.cgi?acc=GSM983646
GSM1279517	Normal	breast	GSE52272	https://www.ncbi.nlm.nih.gov/geo/query/acc.cgi?acc=GSM1279517
GSM2279670	Cancer	prostate	GSE85609	https://www.ncbi.nlm.nih.gov/geo/query/acc.cgi?acc=GSM2279670
GSM2279671	Cancer	prostate	GSE85609	https://www.ncbi.nlm.nih.gov/geo/query/acc.cgi?acc=GSM2279671
GSM2279672	Cancer	prostate	GSE85609	https://www.ncbi.nlm.nih.gov/geo/query/acc.cgi?acc=GSM2279672
GSM2279673	Cancer	prostate	GSE85609	https://www.ncbi.nlm.nih.gov/geo/query/acc.cgi?acc=GSM2279673
GSM2309185	Cancer	prostate	GSE86832	https://www.ncbi.nlm.nih.gov/geo/query/acc.cgi?acc=GSM2309185
GSM1279522	Cancer	Lung	GSE52272	https://www.ncbi.nlm.nih.gov/geo/query/acc.cgi?acc=GSM1279522
GSM1279523	Cancer	Lung	GSE52272	https://www.ncbi.nlm.nih.gov/geo/query/acc.cgi?acc=GSM1279523
GSM1279524	Cancer	Lung	GSE52272	https://www.ncbi.nlm.nih.gov/geo/query/acc.cgi?acc=GSM1279524
GSM1546663	Cancer	kidney	GSE63183	https://www.ncbi.nlm.nih.gov/geo/query/acc.cgi?acc=GSM1546663
GSM1546665	Cancer	kidney	GSE63183	https://www.ncbi.nlm.nih.gov/geo/query/acc.cgi?acc=GSM1546665
GSM1279520	Cancer	Colon	GSE52272	https://www.ncbi.nlm.nih.gov/geo/query/acc.cgi?acc=GSM1279520
GSM1279521	Cancer	Colon	GSE52272	https://www.ncbi.nlm.nih.gov/geo/query/acc.cgi?acc=GSM1279521
GSM1204465	Cancer	Colon	GSE46644	https://www.ncbi.nlm.nih.gov/geo/query/acc.cgi?acc=GSM1204465
GSM2330155	Cancer	pancreas	GSE63123	https://www.ncbi.nlm.nih.gov/geo/query/acc.cgi?acc=GSM2330155
GSM2330156	Cancer	pancreas	GSE63123	https://www.ncbi.nlm.nih.gov/geo/query/acc.cgi?acc=GSM2330156
GSM2330158	Cancer	pancreas	GSE63123	https://www.ncbi.nlm.nih.gov/geo/query/acc.cgi?acc=GSM2330158
GSM2330159	Cancer	pancreas	GSE63123	https://www.ncbi.nlm.nih.gov/geo/query/acc.cgi?acc=GSM2330159
GSM2131362	Cancer	pancreas	GSE63123	https://www.ncbi.nlm.nih.gov/geo/query/acc.cgi?acc=GSM2131362
GSM2131363	Cancer	pancreas	GSE63123	https://www.ncbi.nlm.nih.gov/geo/query/acc.cgi?acc=GSM2131363
GSM2131364	Cancer	pancreas	GSE63123	https://www.ncbi.nlm.nih.gov/geo/query/acc.cgi?acc=GSM2131364
GSM2131365	Cancer	pancreas	GSE63123	https://www.ncbi.nlm.nih.gov/geo/query/acc.cgi?acc=GSM2131365
GSM1279532	Cancer	brain	GSE52272	https://www.ncbi.nlm.nih.gov/geo/query/acc.cgi?acc=GSM1279532
GSM1279513	Cancer	breast	GSE56763	https://www.ncbi.nlm.nih.gov/geo/query/acc.cgi?acc=GSM1279513
GSM1279514	Cancer	breast	GSE56763	https://www.ncbi.nlm.nih.gov/geo/query/acc.cgi?acc=GSM1279514
PD10010a	Cancer	breast	Arie B. Brinkman et al.	https://easy.dans.knaw.nl/ui/datasets/id/easy-dataset:79734
PD10014a	Cancer	breast	Arie B. Brinkman et al.	https://easy.dans.knaw.nl/ui/datasets/id/easy-dataset:79734
PD11339a	Cancer	breast	Arie B. Brinkman et al.	https://easy.dans.knaw.nl/ui/datasets/id/easy-dataset:79734
PD11365a	Cancer	breast	Arie B. Brinkman et al.	https://easy.dans.knaw.nl/ui/datasets/id/easy-dataset:79734
PD11372a	Cancer	breast	Arie B. Brinkman et al.	https://easy.dans.knaw.nl/ui/datasets/id/easy-dataset:79734
PD11377a	Cancer	breast	Arie B. Brinkman et al.	https://easy.dans.knaw.nl/ui/datasets/id/easy-dataset:79734
PD11379a	Cancer	breast	Arie B. Brinkman et al.	https://easy.dans.knaw.nl/ui/datasets/id/easy-dataset:79734
PD11382a	Cancer	breast	Arie B. Brinkman et al.	https://easy.dans.knaw.nl/ui/datasets/id/easy-dataset:79734
PD11390a	Cancer	breast	Arie B. Brinkman et al.	https://easy.dans.knaw.nl/ui/datasets/id/easy-dataset:79734
PD11394a	Cancer	breast	Arie B. Brinkman et al.	https://easy.dans.knaw.nl/ui/datasets/id/easy-dataset:79734
